# Resolution of the proteome, transcript and ionome dynamics upon Zn re-supply in Zn-deficient Arabidopsis

**DOI:** 10.1101/600569

**Authors:** Borjana Arsova, Sahand Amini, Maxime Scheepers, Dominique Baiwir, Gabriel Mazzucchelli, Monique Carnol, Bernard Bosman, Patrick Motte, Edwin de Pauw, Michelle Watt, Marc Hanikenne

## Abstract

- Regulation of plant Zn acquisition is poorly understood, while Zn deficiency affects over 2 billion people worldwide. We therefore dissected the dynamic response to changes in Zn supply in Arabidopsis.
- Hydroponically-grown Zn starved plants were re-supplied with Zn. Subsequent time-resolved sampling strategy allowed concomitant quantification of the dynamics of Zn uptake, microsomal and soluble proteins, and specific transcripts, in space (roots and shoots) and time.
- Zn accumulates in roots within 10min, but 8h are needed before shoot Zn increases. By 8h, root Zn concentration was ~60% of non-starved plants. Overexpressed root Zn transporters further peaked in 10-30min post re-supply, before reaching a minimum in 120min and 200 ppm Zn. Zn-responding signaling/regulatory molecules include receptor and MAP kinases, calcium signaling proteins, phosphoinositides, G-proteins, COP9 signalosome members, as well as multiple transcription factors.
- Zn acquisition is a highly controlled dynamic process. Our study identifies novel players in Zn homeostasis and points to cross-talk with other nutrients. It paves the way for directed investigation of so far omitted candidates which dynamically respond to sudden changes in Zn supply but are expressed at similar levels at steady-state Zn deficiency and sufficiency.
