## Supplementary material for "Resolution of the proteome, transcript and ionome dynamics upon Zn re-supply in Zn-deficient Arabidopsis": Data S1

### Sheet: Zn Experiment
Arsova et el., Data S1: .raw File names of the processed samples. Submitted at proteomexchange.org underPXD013049 (roots) and PXD013050 (shoot) accession numbers.
prepared	.raw File name	Tissue	fraction	desalting	starting protein amount	comment	Time point (Biological rep)	plant
2016-03-07	160318-mclass-94m-comple-borjana	Root	membrane	8µg ZT	15µg	complex	0Zn Rm	94
2016-03-07	160321-mclass-94s-comple-borjana	Root	soluble	8µg ZT	20µg	complex	0Zn Rs	94
2016-02-19	160226-mclass-95m-comple-borjana	Leaf	membrane	8µg ZT	20µg	complex	0Zn Lm	95
2016-02-19	160229-mclass-95s-comple-borjana	Leaf	soluble	8µg ZT	20µg	complex	0Zn Ls	95
2016-03-07	160318-mclass-96m-comple-borjana	Root	membrane	8µg ZT	10µg	complex	0Zn Rm	96
2016-03-07	160321-mclass-96s-comple-borjana	Root	soluble	8µg ZT	20µg	complex	0Zn Rs	96
2016-02-19	160226-mclass-97m-comple-borjana	Leaf	membrane	8µg ZT	20µg	complex	0Zn Lm	97
2016-02-19	160229-mclass-97s-comple-borjana	Leaf	soluble	8µg ZT	20µg	complex	0Zn Ls	97
2016-03-07	160318-mclass-98m-comple-borjana	Root	membrane	8µg ZT	15µg	complex	0Zn Rm	98
2016-03-07	160321-mclass-98s-comple-borjana	Root	soluble	8µg ZT	20µg	complex	0Zn Rs	98
2016-02-19	160226-mclass-99m-comple-borjana	Leaf	membrane	8µg ZT	20µg	complex	0Zn Lm	99
2016-02-19	160229-mclass-99s-comple-borjana	Leaf	soluble	8µg ZT	20µg	complex	0Zn Ls	99
2016-03-07	160318-mclass-100m-comple-borjana	Root	membrane	8µg ZT	15µg	complex	10min Rm	100
2016-03-07	160321-mclass-100s-comple-borjana	Root	soluble	8µg ZT	20µg	complex	10min Rs	100
2016-02-18	160226-mclass-101m-comple-borjana	Leaf	membrane	8µg ZT	15µg	complex	10min Lm	101
2016-02-18	160229-mclass-101s-comple-borjana	Leaf	soluble	8µg ZT	20µg	complex	10min Ls	101
2016-02-26	160318-mclass-102m-comple-borjana	Root	membrane	8µg ZT	15µg	complex	10min Rm	102
2016-02-26	160321-mclass-102s-comple-borjana	Root	soluble	8µg ZT	20µg	complex	10min Rs	102
2016-02-26	160226-mclass-103m-comple-borjana	Leaf	membrane	8µg ZT	20µg	complex	10min Lm	103
2016-02-26	160229-mclass-103s-comple-borjana	Leaf	soluble	8µg ZT	20µg	complex	10min Ls	103
2016-03-09	160318-mclass-104m-comple-borjana	Root	membrane	8µg ZT	15µg	complex	10min Rm	104
2016-03-09	160321-mclass-104s-comple-borjana	Root	soluble	8µg ZT	20µg	complex	10min Rs	104
2016-02-18	160226-mclass-105m-comple-borjana	Leaf	membrane	8µg ZT	15µg	complex	10min Lm	105
2016-02-18	160229-mclass-105s-comple-borjana	Leaf	soluble	8µg ZT	20µg	complex	10min Ls	105
2016-03-09	160318-mclass-106m-comple-borjana	Root	membrane	8µg ZT	15µg	complex	30min Rm	106
2016-03-09	160321-mclass-106s-comple-borjana	Root	soluble	8µg ZT	20µg	complex	30min Rs	106
2016-02-18	160226-mclass-107m-comple-borjana	Leaf	membrane	8µg ZT	15µg	complex	30min Lm	107
2016-02-18	160229-mclass-107s-comple-borjana	Leaf	soluble	8µg ZT	20µg	complex	30min Ls	107
2016-02-26	160318-mclass-108m-comple-borjana	Root	membrane	8µg ZT	15µg	complex	30min Rm	108
2016-02-26	160321-mclass-108s-comple-borjana	Root	soluble	8µg ZT	20µg	complex	30min Rs	108
2016-02-18	160226-mclass-109m-comple-borjana	Leaf	membrane	8µg ZT	15µg	complex	30min Lm	109
2016-02-18	160229-mclass-109s-comple-borjana	Leaf	soluble	8µg ZT	20µg	complex	30min Ls	109
2016-03-09	160318-mclass-110m-comple-borjana	Root	membrane	8µg ZT	10µg	complex	30min Rm	110
2016-03-09	160321-mclass-110s-comple-borjana	Root	soluble	8µg ZT	20µg	complex	30min Rs	110
2016-02-18	160226-mclass-111m-comple-borjana	Leaf	membrane	8µg ZT	15µg	complex	30min Lm	111
2016-02-18	160229-mclass-111s-comple-borjana	Leaf	soluble	8µg ZT	20µg	complex	30min Ls	111
2016-03-07	160318-mclass-112m-comple-borjana	Root	membrane	8µg ZT	15µg	complex	2h Rm	112
2016-03-07	160321-mclass-112s-comple-borjana	Root	soluble	8µg ZT	20µg	complex	2h Rs	112
2016-02-19	160226-mclass-113m-comple-borjana	Leaf	membrane	8µg ZT	15µg	complex	2h Lm	113
2016-02-19	160229-mclass-113s-comple-borjana	Leaf	soluble	8µg ZT	20µg	complex	2h Ls	113
2016-03-09	160318-mclass-114m-comple-borjana	Root	membrane	8µg ZT	15µg	complex	2h Rm	114
2016-03-09	160321-mclass-114s-b-comple-borjana	Root	soluble	8µg ZT	left over from sample 114s	complex	2h Rs	114
2016-02-18	160226-mclass-115m-comple-borjana	Leaf	membrane	8µg ZT	15µg	complex	2h Lm	115
2016-02-18	160229-mclass-115s-comple-borjana	Leaf	soluble	8µg ZT	20µg	complex	2h Ls	115
2016-03-07	160318-mclass-116m-comple-borjana	Root	membrane	8µg ZT	15µg	complex	2h Rm	116
2016-03-07	160321-mclass-116s-comple-borjana	Root	soluble	8µg ZT	20µg	complex	2h Rs	116
2016-02-18	160226-mclass-117m-comple-borjana	Leaf	membrane	8µg ZT	15µg	complex	2h Lm	117
2016-02-18	160229-mclass-117s-comple-borjana	Leaf	soluble	8µg ZT	20µg	complex	2h Ls	117
2016-03-09	160318-mclass-118m-comple-borjana	Root	membrane	8µg ZT	15µg	complex	8h Rm	118
2016-03-09	160321-mclass-118s-comple-borjana	Root	soluble	8µg ZT	20µg	complex	8h Rs	118
2016-02-19	160226-mclass-119m-comple-borjana	Leaf	membrane	8µg ZT	20µg	complex	8h Lm	119
2016-02-19	160229-mclass-119s-comple-borjana	Leaf	soluble	8µg ZT	20µg	complex	8h Ls	119
2016-03-09	160318-mclass-120m-comple-borjana	Root	membrane	8µg ZT	15µg	complex	8h Rm	120
2016-03-09	160321-mclass-120s-comple-borjana	Root	soluble	8µg ZT	20µg	complex	8h Rs	120
2016-02-18	160226-mclass-121m-comple-borjana	Leaf	membrane	8µg ZT	15µg	complex	8h Lm	121
2016-02-18	160229-mclass-121s-comple-borjana	Leaf	soluble	8µg ZT	20µg	complex	8h Ls	121
2016-03-09	160318-mclass-122m-comple-borjana	Root	membrane	8µg ZT	15µg	complex	8h Rm	122
2016-03-09	160321-mclass-122s-comple-borjana	Root	soluble	8µg ZT	20µg	complex	8h Rs	122
2016-02-26	160226-mclass-123m-comple-borjana	Leaf	membrane	8µg ZT	20µg	complex	8h Lm	123
2016-02-26	160229-mclass-123s-comple-borjana	Leaf	soluble	8µg ZT	20µg	complex	8h Ls	123
2016-03-09	160318-mclass-124m-comple-borjana	Root	membrane	8µg ZT	10µg	complex	FullZn Rm	124
2016-03-09	160321-mclass-124s-comple-borjana	Root	soluble	8µg ZT	20µg	complex	FullZn Rs	124
2016-02-19	160226-mclass-125m-comple-borjana	Leaf	membrane	8µg ZT	20µg	complex	FullZn Lm	125
2016-02-19	160229-mclass-125s-comple-borjana	Leaf	soluble	8µg ZT	20µg	complex	FullZn Ls	125
2016-03-07	160318-mclass-126m-comple-borjana	Root	membrane	8µg ZT	15µg	complex	FullZn Rm	126
2016-03-07	160321-mclass-126s-comple-borjana	Root	soluble	8µg ZT	20µg	complex	FullZn Rs	126
2016-02-19	160226-mclass-127m-comple-borjana	Leaf	membrane	8µg ZT	20µg	complex	FullZn Lm	127
2016-02-19	160229-mclass-127s-comple-borjana	Leaf	soluble	8µg ZT	20µg	complex	FullZn Ls	127
2016-03-07	160318-mclass-128m-comple-borjana	Root	membrane	8µg ZT	20µg	complex	FullZn Rm	128
2016-03-07	160321-mclass-128s-comple-borjana	Root	soluble	8µg ZT	20µg	complex	FullZn Rs	128
2016-02-19	160226-mclass-129m-comple-borjana	Leaf	membrane	8µg ZT	20µg	complex	FullZn Lm	129
2016-02-19	160229-mclass-129s-comple-borjana	Leaf	soluble	8µg ZT	20µg	complex	FullZn Ls	129
