## Supplementary material for "Resolution of the proteome, transcript and ionome dynamics upon Zn re-supply in Zn-deficient Arabidopsis": Data S2

### Sheet: CNRQ Matrix
Date S2: Raw qRT PCR results for the transcripts presented in Figure 6, Arsova et al. EF1α, UBQ10, At1g18050 are used for Normalization.
Samples	EF1a	EF1a SE	At1G58050	At1G58050 SE	ZIP3	ZIP3 SE	ZIP5	ZIP5 SE	FRO2	FRO2 SE	HMA2	HMA2 SE	HMA5	HMA5 SE	IRT1	IRT1 SE	MTP2	MTP2 SE	MTP3	MTP3 SE	NAS4	NAS4 SE	NLP4	NLP4 SE	TF2080	TF2080 SE	VIT	VIT SE	YSL6	YSL6 SE	bZIP19	bZIP19 SE	bZIP23	bZIP23 SE	IRT3	IRT3 SE	ZIP4	ZIP4 SE	ZIP9	ZIP9 SE
94_Root_0Zn	1.14385	0.119852	0.799704	0.0889012	11.154	1.1462	1.15386	0.0671365	5.81224	0.647722	3.46256	0.243802	2.04848	0.130187	11.484	1.1927	8.65097	0.632714	5.51819	0.459496	3.05007	0.168555	1.64364	0.105857	1.25512	0.0863507	0.670831	0.100293	0.856491	0.0632958	1.32962	0.0655274	0.555996	0.0368005	7.98195	0.837901	5.30097	0.550201	68.8598	6.99966
96_Root_0Zn	1.16019	0.0377349	0.950498	0.0565385	14.1461	0.40133	1.13817	0.0387898	5.07401	0.369369	3.12791	0.125354	2.45172	0.138615	13.3492	1.22861	9.77062	0.353244	7.09616	0.459265	3.62929	0.11348	1.45407	0.0371866	1.2415	0.0306928	1.09357	0.0382815	0.906702	0.0379255	1.45989	0.0703894	0.669268	0.054372	7.76776	0.35918	6.4712	1.03139	67.4364	2.66845
98_Root_0Zn	1.01407	0.0485059	1.0494	0.105975	14.4727	0.664229	1.36176	0.0845467	8.07446	0.369212	3.01877	0.159021	2.64312	0.28257	15.7274	0.937813	9.47178	0.533316	6.727	0.394746	2.98544	0.149168	1.7686	0.0778419	1.01783	0.0476299	1.08328	0.0501326	0.85381	0.0638404	1.50727	0.123364	0.610069	0.0520404	7.44563	0.463544	6.50118	0.67411	64.5659	4.21062
100_Root_10s	0.741354	0.0230523	1.27438	0.0889111	16.3774	0.511076	0.341732	0.0181731	4.13195	0.123527	4.42397	0.283332	1.34118	0.0776251	7.06801	0.570547	15.3342	0.472551	6.41154	0.267125	4.68263	0.149324	0.337319	0.0139746	0.701788	0.0245962	0.891458	0.0367674	0.296954	0.00988138	1.06	0.066064	0.450845	0.027078	11.8494	0.645433	10.8593	0.73596	100.183	5.46955
102_Root_10s	1.12201	0.0276027	1.05701	0.0530141	15.7492	0.480172	2.7072	0.0860879	3.82193	0.115335	4.7753	0.149647	3.58292	0.222944	15.2555	0.429342	21.2712	1.33735	7.90215	0.259376	4.02473	0.089057	1.55136	0.047769	1.46033	0.0678131	1.22253	0.0350242	0.945731	0.0413365	1.7588	0.0575937	0.515869	0.0302706	12.6664	0.650377	12.0156	0.791355	100.309	5.61606
104_Root_10s	1.08901	0.049089	1.03476	0.118003	14.3805	0.586766	2.98422	0.145528	4.64347	0.265759	4.41405	0.165821	3.10734	0.223941	16.1686	0.770642	23.1344	1.29703	8.72856	0.340809	4.67746	0.179032	1.72491	0.0666849	1.71344	0.0659463	1.26658	0.0528006	1.08225	0.0441732	1.82844	0.0864423	0.5873	0.0331696	11.8705	1.28388	11.7044	0.756686	101.091	6.59815
106_Root_30s	1.05163	0.0632533	1.02436	0.0960796	8.80793	0.447628	1.35036	0.105948	5.65707	0.283874	4.58129	0.333608	3.06161	0.104713	16.0893	1.32879	16.7964	0.706069	18.7633	1.14581	2.05787	0.0820173	1.96298	0.108156	1.36727	0.0727315	1.0856	0.0468614	1.09703	0.0593988	1.92152	0.104616	0.564039	0.0198303	5.86602	0.35185	7.55239	0.444469	70.5399	4.51789
108_Root_30s	1.14399	0.0704606	1.04381	0.107689	8.62346	0.389672	1.74854	0.147905	5.40571	0.378143	3.50285	0.133608	2.64598	0.134632	16.6619	1.34271	12.9143	0.753378	15.9701	1.13105	1.88551	0.162326	2.07611	0.114742	1.05763	0.0649284	1.26151	0.069458	0.956754	0.0417493	1.65808	0.0667215	0.529307	0.0386013	5.56508	0.219055	7.43822	0.666998	58.7712	2.22351
110_Root_30s	1.29647	0.0725675	1.20763	0.0625372	8.64771	0.538306	1.63704	0.0928975	6.05874	0.38555	4.27138	0.225298	2.88795	0.202197	18.7675	1.15267	12.757	3.31329	21.9684	1.50609	2.73588	0.429635	1.97212	0.150876	0.835134	0.0567284	1.21076	0.100882	1.12133	0.06323	1.65844	0.103771	0.666268	0.0393168	5.28551	0.293181	8.558	0.661089	52.8606	2.454
112_Root_2h	0.937873	0.0356393	0.894464	0.057154	0.292281	0.015423	0.0461129	0.00836189	1.57803	0.0727021	3.17951	0.0983006	2.47457	0.0857622	4.57976	0.214123	3.56253	0.0969437	7.01836	0.260016	0.765663	0.0387185	2.11074	0.134031	0.928616	0.0327375	0.97128	0.0300276	0.516069	0.0226589	0.896497	0.0758496	0.475389	0.0756254	0.771474	0.0446016	3.49323	0.727996	3.84889	0.1595
114_Root_2h	1.01305	0.0530391	0.939022	0.113934	0.243607	0.0108028	0.0529946	0.00292669	1.14496	0.0647243	2.68181	0.126582	1.98651	0.0909679	3.9655	0.199726	2.83761	0.180033	5.30859	0.493117	0.574207	0.0482204	2.0071	0.107198	1.1003	0.0635729	0.905122	0.0756111	0.617573	0.0321875	1.01668	0.0580443	0.647616	0.041902	0.779474	0.104208	4.09385	0.592775	3.24698	0.428734
116_Root_2h	0.921739	0.0314602	0.836721	0.0828027	0.245362	0.0110211	0.0392671	0.00168274	0.887632	0.0551093	2.51832	0.103485	1.8757	0.0691633	3.16093	0.127096	2.10299	0.152567	3.6461	0.622285	0.619711	0.0516285	1.98865	0.0784131	1.0328	0.0440774	0.717532	0.0333583	0.49826	0.02678	0.811573	0.05024	0.546786	0.022902	0.809752	0.0737726	1.78736	0.110011	3.56067	0.186347
118_Root_8h	1.19349	0.0520193	1.01038	0.046704	0.774767	0.0345181	0.0475405	0.00334227	0.506222	0.0125733	3.86074	0.128064	1.58821	0.0482252	0.256531	0.00894951	0.414741	0.0103114	0.935973	0.0219175	0.391618	0.0120688	1.50258	0.057686	1.2771	0.028822	1.06913	0.0889824	1.04398	0.108934	1.78421	0.0848625	0.661529	0.0398927	0.73425	0.0837396	1.2939	0.24788	1.71842	0.18428
120_Root_8h	1.32456	0.0442824	1.07668	0.0586076	0.730702	0.0187856	0.0503342	0.00113123	0.310462	0.00908237	3.30597	0.0972584	1.53183	0.115289	0.211852	0.0133286	0.271547	0.00997022	0.816991	0.0183327	0.393756	0.00987976	1.31196	0.0649769	1.6202	0.0685538	1.06262	0.0700892	1.11005	0.0241732	1.34432	0.223864	0.706293	0.0418999	0.747765	0.024332	0.95798	0.142616	1.67044	0.0534451
122_Root_8h	0.88003	0.0620504	1.21786	0.038519	0.719849	0.0232012	0.016603	0.00273187	0.963633	0.0239703	3.59692	0.094464	1.47942	0.089571	0.468705	0.0288555	0.322312	0.0206862	0.905929	0.0378809	0.409079	0.0131767	1.13125	0.0729302	0.855153	0.0227741	1.10059	0.0322292	0.967604	0.0672313	1.8561	0.124004	0.718196	0.020221	0.788981	0.0397541	1.57639	0.761723	1.72927	0.0977386
124_Root_Full	1.02126	0.0539276	1.1644	0.0376718	1.90751	0.0471867	0.129697	0.00865754	1.53414	0.0428945	0.379625	0.0623618	1.56442	0.0454982	1.60803	0.032022	0.0403359	0.00525539	2.18666	0.0576886	0.0863321	0.0109746	1.00468	0.0528273	1.27836	0.0346499	1.23133	0.0438888	1.13433	0.0439047	2.20068	0.0526299	0.596926	0.0408807	1.40812	0.0867452	1.37534	0.357789	1.65543	0.0687376
126_Root_Full	0.918454	0.0321925	1.24949	0.0999262	1.05944	0.103602	0.078777	0.012931	2.79645	0.099044	0.345562	0.0214113	1.333	0.0458646	2.5459	0.103457	0.0030938	0.00149744	1.50456	0.0629665	0.0966102	0.00807062	0.993021	0.0423845	1.21943	0.0479136	0.994169	0.0356383	1.13357	0.083594	1.56649	0.0876992	0.567674	0.0453303	0.893319	0.0585763	2.19434	0.272399	0.765612	0.0712386
128_Root_Full	1.02316	0.0514094	1.30884	0.0855562	1.29462	0.0708424	0.0993935	0.00490376	0.332583	0.011122	0.373526	0.0210146	1.6491	0.097989	0.778474	0.021248	0.0057516	0.00115934	1.6444	0.172466	0.105419	0.00686598	0.778412	0.0274158	1.0351	0.0423327	1.02971	0.0452256	1.15474	0.0422837	1.89801	0.110613	0.59656	0.0263409	1	0.108691	1	0.435443	1	0.107345
95_Shoot_0Zn	0.94365	0.0711071	0.857863	0.031078	0.880949	0.0319202	9.85981	0.34055	0.185176	0.0470606	0.783061	0.0291801	0.791836	0.0482641	0.0728584	0.011534	2.22875	0.0956779	0.206017	0.0148346	1.71255	0.170539	1.21176	0.0472726	1.6638	0.0959636	0.931824	0.035174	1.39292	0.0502241	0.805939	0.0280757	2.34884	0.198881	22.9298	1.82181	41.0548	2.90263	120.292	9.03714
97_Shoot_0Zn	0.824849	0.0342537	0.919001	0.0423927	1.11022	0.0287148	2.21643	0.111113	0.246829	0.0119938	0.292527	0.00945939	0.771028	0.0251231	0.0966493	0.00297963	1.86709	0.0589449	0.269599	0.0176252	1.42228	0.0457247	0.663486	0.0644418	0.668608	0.0301565	1.00038	0.031961	0.897136	0.0406063	0.694299	0.0673378	2.22286	0.15816	21.8837	1.88396	35.7124	4.16995	123.651	11.4922
99_Shoot_0Zn	0.954737	0.0267952	0.932725	0.0146648	1.12316	0.0218859	8.20981	0.240449	0.0925808	0.0102677	0.405401	0.0536858	0.697129	0.334068	0.0458129	0.00723836	3.07995	0.0825134	0.214086	0.0071677	1.51843	0.194654	0.947731	0.0211269	0.959442	0.0381771	0.891309	0.0114566	1.23229	0.096188	0.689485	0.0702405	2.01928	0.553191	24.499	1.28938	36.1324	2.24718	146.326	8.16433
101_Shoot_10s	0.928792	0.0234537	0.944441	0.0542792	1.18465	0.0382529	7.70514	0.217444	0.454639	0.0666404	0.492193	0.0117292	1.04469	0.0225565	0.132324	0.021698	3.62131	0.156996	0.172919	0.00735018	1.95272	0.141642	0.852118	0.041021	1.23952	0.0421697	1.03482	0.0268059	1.08342	0.0383585	0.715269	0.0220194	2.19372	0.169738	23.5688	0.979729	45.0801	1.52543	153.983	6.33401
103_Shoot_10s	1.06267	0.0173417	0.904069	0.0267564	0.649326	0.0180086	8.91729	0.158884	0.18493	0.0187972	0.327852	0.0266847	0.397175	0.149034	0.12336	0.00559036	1.66598	0.0460878	0.267273	0.00444227	1.04853	0.0361683	0.992806	0.0269578	1.7893	0.0411613	1.36238	0.0172907	1.11059	0.177893	0.714222	0.0323297	2.31303	0.118929	17.9107	1.89048	39.8397	2.71016	98.9029	5.97189
105_Shoot_10s	0.91958	0.0199147	0.950895	0.0518062	1.10474	0.0323417	8.35519	0.794318	0.586509	0.0141098	0.694935	0.0838084	0.841411	0.0353919	0.328873	0.0227857	2.75638	0.0719937	0.17913	0.0110719	1.85883	0.0689827	1.00239	0.0247279	0.741932	0.200618	1.007	0.0241529	1.06101	0.0344518	0.762065	0.033262	2.39857	0.0879158	24.4915	1.25678	41.282	1.86461	142.132	7.80982
107_Shoot_30s	0.83333	0.0381005	0.779676	0.0550448	1.08698	0.0719462	7.44304	0.307167	0.314275	0.0254491	0.506386	0.037403	0.849789	0.0902266	0.183353	0.00839893	1.69228	0.063503	0.153435	0.00459211	1.43198	0.0739747	0.994824	0.0331223	1.20349	0.0660805	0.784582	0.0258601	1.0014	0.0421156	0.62334	0.0173502	1.96855	0.0724527	26.0383	1.53011	42.4055	2.42764	146.634	7.25153
109_Shoot_30s	0.799846	0.0730003	0.854355	0.112094	0.960386	0.0737802	5.98257	0.392473	0.235522	0.0137486	0.196307	0.0126259	0.69472	0.11473	0.111575	0.0108851	1.85954	0.110831	0.142173	0.00979635	0.926185	0.0657196	0.704023	0.0403903	0.486615	0.0282345	0.729569	0.0523805	0.869217	0.0511124	0.580806	0.0414961	1.942	0.0981068	23.3864	1.15097	39.3636	3.8438	153.454	4.51847
111_Shoot_30s	0.799027	0.0348338	0.992126	0.0649937	1.10283	0.0457353	7.88036	0.274278	0.636998	0.0309277	0.236233	0.0152593	1.12882	0.0673475	0.276213	0.0154163	3.39923	0.104216	0.217173	0.00933887	1.24738	0.0691851	0.929543	0.0597982	0.52249	0.0328185	1.00771	0.0374581	0.946393	0.028997	0.725115	0.0196255	2.28471	0.0783988	25.1839	0.464663	30.8823	1.45047	137.162	0.914992
113_Shoot_2h	0.857813	0.0382785	0.969803	0.0433048	0.928035	0.018906	8.12808	0.333602	2.64977	0.0685401	0.517319	0.0443376	0.884869	0.045007	1.03917	0.0434463	2.54314	0.0685465	0.295307	0.0196594	1.96011	0.0623273	0.727787	0.040936	1.12835	0.0505502	1.05081	0.0700171	1.14839	0.110302	0.702464	0.0438069	1.97649	0.0850651	19.9699	1.50991	33.9978	2.61371	108.156	8.56188
115_Shoot_2h	0.493569	0.0278902	1.12994	0.155163	0.745777	0.0346034	1.35875	0.0878403	0.327815	0.0936312	0.67506	0.0477624	0.193812	0.0132022	0.243707	0.0935601	1.13038	0.0551385	0.405897	0.0408626	1.67694	0.124978	0.235372	0.0223036	0.721689	0.0373386	0.51557	0.0425664	0.806946	0.0490759	0.293296	0.0138176	1.38132	0.10157	14.747	0.97823	36.4342	0.871312	88.7226	2.10623
117_Shoot_2h	0.874321	0.038718	0.900774	0.0454355	0.747356	0.015651	11.1309	0.235782	0.479967	0.0270107	0.394921	0.0100903	0.787682	0.0386779	0.35521	0.0420385	2.00545	0.0842089	0.212653	0.0120409	1.69257	0.0463036	0.654216	0.0268991	0.733112	0.0170047	1.08334	0.0494852	1.35216	0.0513181	0.654466	0.0401339	1.63296	0.100896	21.4048	1.00793	29.5866	5.10529	118.064	4.89792
119_Shoot_8h	1.24649	0.0723372	0.854104	0.110676	0.336782	0.0153892	5.08221	0.381359	0.53072	0.0369084	0.376783	0.0266887	0.854692	0.0688163	0.318732	0.0139079	0.557505	0.0362397	0.200535	0.012743	0.543457	0.0434806	0.613515	0.0388703	0.847671	0.044424	1.02781	0.0566436	1.22424	0.0576252	0.836921	0.0360105	1.78983	0.0952619	12.3104	1.06296	17.8894	1.44291	49.7193	4.08253
121_Shoot_8h	1.24098	0.0435676	0.83268	0.0638887	0.305644	0.0104398	6.10045	0.212931	0.382313	0.0493513	0.439019	0.0210997	0.871838	0.0355648	0.219204	0.0233296	0.477345	0.0265951	0.220976	0.00831212	0.55888	0.0337159	0.653291	0.018435	1.05605	0.301297	1.08202	0.0339765	1.19379	0.0370162	0.781046	0.029403	1.68549	0.0852788	13.5688	1.72655	21.5901	2.82191	51.0837	6.58279
123_Shoot_8h	1.10267	0.0451568	0.864998	0.0768579	0.470257	0.0206775	5.98369	0.313474	0.601915	0.0218923	0.248741	0.00892513	0.932094	0.0451856	0.330898	0.0193869	0.772978	0.0306474	0.162205	0.00629614	0.568358	0.040177	0.476816	0.0197878	0.527318	0.0186902	0.99297	0.0574119	0.947345	0.0563062	0.753222	0.0254634	1.5407	0.0631837	14.9584	1.83536	22.1973	2.75612	62.0582	7.84846
125_Shoot_Full	1.34087	0.105327	1.08852	0.0946886	0.00557446	0.000303744	0.200491	0.0159266	0.97789	0.0582102	0.287602	0.0192211	0.0515149	0.0022427	0.538268	0.0221201	0.00393769	0.000638188	0.262687	0.0307126	0.351533	0.0228502	0.680424	0.0316319	0.926411	0.0614979	1.15126	0.0711434	1.89591	0.140811	0.67213	0.0341492	0.91879	0.140391	0.32493	0.03215	0.853566	0.191459	0.0596647	0.00628108
127_Shoot_Full	1.21573	0.0812959	1.34269	0.0475491	0.0107179	0.00144642	0.285916	0.00985501	2.10701	0.0482734	0.467197	0.0340683	0.0587456	0.00216389	1.31362	0.0444368	0.00405504	0.00111654	0.387484	0.0377858	0.495694	0.0352113	0.696595	0.0443908	0.76535	0.053387	1.21584	0.0457323	2.05053	0.0546981	0.780488	0.0637329	0.892427	0.0358372	0.322138	0.0362962	2.40795	0.847265	0.0579343	0.0105635
129_Shoot_Full	1.21656	0.166378	1.12189	0.0562285	0.00600216	0.000655353	0.286448	0.0141732	0.864083	0.0452703	0.531254	0.0270422	0.0672013	0.00717812	0.705083	0.0370703	0.00250157	0.000916155	0.294512	0.0133143	0.549065	0.0271998	0.52339	0.0335495	0.919028	0.0442791	0.895873	0.0975935	1.45993	0.0820339	0.641314	0.0320266	0.745606	0.0465547	0.510908	0.0322349	2.70322	0.299467	0.0827517	0.00552696
